# From exact gradients to exact standard errors: third- and fourth-order sensitivities for the Laplacian population likelihood family

**DOI:** 10.64898/2026.07.09.737434

**Authors:** H. van de Beek, M. Beldjenna, J. Almquist, M. Fidler, L.B. Zwep, J.G.C. van Hasselt

## Abstract

Asymptotic standard errors for the parameters of a nonlinear mixed-effects model fitted by Laplacian estimation, first-order conditional estimation (FOCE), or FOCE with interaction (FOCEI) require the observed (Fisher) information, the negative second derivative of the population objective at the optimum. The gradient of this objective can be computed exactly from sensitivity equations, but the observed information is still formed by finite differencing, which is less accurate, step-size dependent, and requires empirical Bayes reoptimization. These perturbed individual optimization problems can fail even after a successful fit. Our objectives are to extend the exact-gradient sensitivity framework by one differentiation and give the observed information of the Laplacian population likelihood family in closed form and (2) illustrate covariance calculation without further empirical Bayes optimization in a case example. Writing the objective as a data term plus the log-determinant of the inner Hessian, the population Hessian splits so that the data term reuses second-order sensitivities, whereas the log-determinant term requires third-order sensitivities for FOCE/FOCEI and fourth-order sensitivities for the full Laplacian method. We illustrate this on a two-compartment oral model with first-order absorption fitted to simulated data. The analytic covariance involves no differencing step and uses the fitted empirical Bayes estimates without reoptimization, avoiding this source of covariance-step failure. Implemented for FOCE/FOCEI in the open-source R package nlmixr2, the construction provides exact, reproducible standard errors for the approximate likelihood, limited by numerical solution accuracy and conditioning. This supports more dependable confidence intervals, identifiability assessment, and uncertainty propagation.
