## Supplementary material for "From exact gradients to exact standard errors: third- and fourth-order sensitivities for the Laplacian population likelihood family": analysis: default_results.csv

param	h	central_se	forward_se	analytic_se
tvcl	0.31622776601683794	nan	nan	0.25596029452325303
tvvc	0.31622776601683794	nan	nan	0.06433963243348206
tvka	0.31622776601683794	nan	nan	0.06536339229638177
tvq	0.31622776601683794	nan	nan	0.21819006396684412
tvvp	0.31622776601683794	nan	nan	0.6503939925787364
sigma(prop.sd)	0.31622776601683794	nan	nan	0.007214291214946748
omega2_CL	0.31622776601683794	nan	nan	0.08438667407018308
omega2_VC	0.31622776601683794	nan	nan	0.02304231874471433
omega2_KA	0.31622776601683794	nan	nan	0.02200650626013414
tvcl	0.1	0.10129085849439284	nan	0.25596029452325303
tvvc	0.1	0.0643279293155867	nan	0.06433963243348206
tvka	0.1	0.06549359718068759	nan	0.06536339229638177
tvq	0.1	0.05918229424456116	nan	0.21819006396684412
tvvp	0.1	0.1893318995380338	nan	0.6503939925787364
sigma(prop.sd)	0.1	0.007194441537335348	nan	0.007214291214946748
omega2_CL	0.1	0.045270652933342946	nan	0.08438667407018308
omega2_VC	0.1	0.022898555099753498	nan	0.02304231874471433
omega2_KA	0.1	0.021999976595405417	nan	0.02200650626013414
tvcl	0.03162277660168379	0.17315680615825937	0.11121755846917535	0.25596029452325303
tvvc	0.03162277660168379	0.06125167882272047	0.0692304614914124	0.06433963243348206
tvka	0.03162277660168379	0.05336461772332497	0.08568633321897871	0.06536339229638177
tvq	0.03162277660168379	0.13977517619093432	0.07749037176461081	0.21819006396684412
tvvp	0.03162277660168379	0.4173482299908883	0.22517952424372703	0.6503939925787364
sigma(prop.sd)	0.03162277660168379	0.007190687079622437	0.00846035125747831	0.007214291214946748
omega2_CL	0.03162277660168379	0.06212463283111535	0.05191027342939524	0.08438667407018308
omega2_VC	0.03162277660168379	0.0229721107623908	0.024631278404877825	0.02304231874471433
omega2_KA	0.03162277660168379	0.02198322988485859	0.022811876090948053	0.02200650626013414
tvcl	0.01	0.23432551359243636	0.133201169108173	0.25596029452325303
tvvc	0.01	0.06146397756920518	0.06061306706272756	0.06433963243348206
tvka	0.01	0.05351559155109521	0.05273390380051414	0.06536339229638177
tvq	0.01	0.19921406486204724	0.10271860365728018	0.21819006396684412
tvvp	0.01	0.5914430185791729	0.2973452115890441	0.6503939925787364
sigma(prop.sd)	0.01	0.007203354436557118	0.007465153238056475	0.007214291214946748
omega2_CL	0.01	0.07805290520186682	0.05394102956914314	0.08438667407018308
omega2_VC	0.01	0.022844042049309465	0.02335882813099369	0.02304231874471433
omega2_KA	0.01	0.021777575267046153	0.02222334361338916	0.02200650626013414
tvcl	0.0031622776601683794	0.2384947355339843	0.17684476777664657	0.25596029452325303
tvvc	0.0031622776601683794	0.06158580107793647	0.0610163440152017	0.06433963243348206
tvka	0.0031622776601683794	0.05376362183147698	0.05319924918265192	0.06536339229638177
tvq	0.0031622776601683794	0.20236067170621883	0.14628333881717343	0.21819006396684412
tvvp	0.0031622776601683794	0.6018497954075576	0.42995414080108496	0.6503939925787364
sigma(prop.sd)	0.0031622776601683794	0.0071712864177794315	0.007244170022720435	0.007214291214946748
omega2_CL	0.0031622776601683794	0.07876539376389428	0.06359887626051708	0.08438667407018308
omega2_VC	0.0031622776601683794	0.02282067887932178	0.022916476397837362	0.02304231874471433
omega2_KA	0.0031622776601683794	0.02134578176873213	0.02171883339503263	0.02200650626013414
tvcl	0.001	0.17635798161315594	nan	0.25596029452325303
tvvc	0.001	0.06142366202504044	nan	0.06433963243348206
tvka	0.001	0.053937355985077665	nan	0.06536339229638177
tvq	0.001	0.14400779174870862	nan	0.21819006396684412
tvvp	0.001	0.4328774914964032	nan	0.6503939925787364
sigma(prop.sd)	0.001	0.007155123474906402	nan	0.007214291214946748
omega2_CL	0.001	0.06171120439882703	nan	0.08438667407018308
omega2_VC	0.001	0.022819726273496814	nan	0.02304231874471433
omega2_KA	0.001	0.021316119867670038	nan	0.02200650626013414
tvcl	0.00031622776601683794	0.05010933536288058	nan	0.25596029452325303
tvvc	0.00031622776601683794	0.061971939762128087	nan	0.06433963243348206
tvka	0.00031622776601683794	0.05766025485640622	nan	0.06536339229638177
tvq	0.00031622776601683794	0.06309590307669372	nan	0.21819006396684412
tvvp	0.00031622776601683794	0.18181643039646725	nan	0.6503939925787364
sigma(prop.sd)	0.00031622776601683794	0.00715468359492242	nan	0.007214291214946748
omega2_CL	0.00031622776601683794	0.04273276793784672	nan	0.08438667407018308
omega2_VC	0.00031622776601683794	0.022824329866416342	nan	0.02304231874471433
omega2_KA	0.00031622776601683794	0.021312535029940488	nan	0.02200650626013414
tvcl	0.0001	0.12979645866423134	nan	0.25596029452325303
tvvc	0.0001	0.055600940294755936	nan	0.06433963243348206
tvka	0.0001	0.0624887100038357	nan	0.06536339229638177
tvq	0.0001	0.11606549995649323	nan	0.21819006396684412
tvvp	0.0001	0.3398908663409103	nan	0.6503939925787364
sigma(prop.sd)	0.0001	0.007152309093015024	nan	0.007214291214946748
omega2_CL	0.0001	0.053335340477420966	nan	0.08438667407018308
omega2_VC	0.0001	0.02279904624923755	nan	0.02304231874471433
omega2_KA	0.0001	0.021286892487197402	nan	0.02200650626013414
tvcl	3.1622776601683795e-05	0.12834791098795895	nan	0.25596029452325303
tvvc	3.1622776601683795e-05	0.049035348789233185	nan	0.06433963243348206
tvka	3.1622776601683795e-05	0.04225688482825507	nan	0.06536339229638177
tvq	3.1622776601683795e-05	0.1153404078177467	nan	0.21819006396684412
tvvp	3.1622776601683795e-05	0.3356036397740214	nan	0.6503939925787364
sigma(prop.sd)	3.1622776601683795e-05	0.007123247307188597	nan	0.007214291214946748
omega2_CL	3.1622776601683795e-05	0.052511896466434234	nan	0.08438667407018308
omega2_VC	3.1622776601683795e-05	0.02233065067742562	nan	0.02304231874471433
omega2_KA	3.1622776601683795e-05	0.018290252401268192	nan	0.02200650626013414
tvcl	1e-05	0.1254728401616034	nan	0.25596029452325303
tvvc	1e-05	0.04339304491065117	nan	0.06433963243348206
tvka	1e-05	0.014158480577865477	nan	0.06536339229638177
tvq	1e-05	0.11300147136520672	nan	0.21819006396684412
tvvp	1e-05	0.32708921861224555	nan	0.6503939925787364
sigma(prop.sd)	1e-05	0.006798875468589063	nan	0.007214291214946748
omega2_CL	1e-05	0.05002804370904355	nan	0.08438667407018308
omega2_VC	1e-05	0.019530877243945685	nan	0.02304231874471433
omega2_KA	1e-05	0.012563807225969807	nan	0.02200650626013414
