## Supplementary material for "From exact gradients to exact standard errors: third- and fourth-order sensitivities for the Laplacian population likelihood family": analysis: estimates.csv

param	estimate	analytic_se
tvcl	0.9672729932848032	0.25596029452325303
tvvc	3.03914937843895	0.06433963243348206
tvka	0.01531127889358682	0.06536339229638177
tvq	0.8744970897717143	0.21819006396684412
tvvp	4.282755696294386	0.6503939925787364
sigma(prop.sd)	0.10135351937530987	0.007214291214946748
omega2_CL	0.14259029943315657	0.08438667407018308
omega2_VC	0.07308611807575069	0.02304231874471433
omega2_KA	0.04268496891572613	0.02200650626013414
