## Supplementary material for "From exact gradients to exact standard errors: third- and fourth-order sensitivities for the Laplacian population likelihood family": analysis: tight_results.csv

param	h	central_se	forward_se	analytic_se
tvcl	0.31622776601683794	nan	nan	0.25596029452325303
tvvc	0.31622776601683794	nan	nan	0.06433963243348206
tvka	0.31622776601683794	nan	nan	0.06536339229638177
tvq	0.31622776601683794	nan	nan	0.21819006396684412
tvvp	0.31622776601683794	nan	nan	0.6503939925787364
sigma(prop.sd)	0.31622776601683794	nan	nan	0.007214291214946748
omega2_CL	0.31622776601683794	nan	nan	0.08438667407018308
omega2_VC	0.31622776601683794	nan	nan	0.02304231874471433
omega2_KA	0.31622776601683794	nan	nan	0.02200650626013414
tvcl	0.1	0.10129161520163794	nan	0.25596029452325303
tvvc	0.1	0.06432797639889386	nan	0.06433963243348206
tvka	0.1	0.06549369410024782	nan	0.06536339229638177
tvq	0.1	0.05918281985114403	nan	0.21819006396684412
tvvp	0.1	0.18933405095247283	nan	0.6503939925787364
sigma(prop.sd)	0.1	0.007194462191646134	nan	0.007214291214946748
omega2_CL	0.1	0.04527244574541792	nan	0.08438667407018308
omega2_VC	0.1	0.022899008960844795	nan	0.02304231874471433
omega2_KA	0.1	0.022000535918794643	nan	0.02200650626013414
tvcl	0.03162277660168379	0.1743117730390498	0.11008711341815178	0.25596029452325303
tvvc	0.03162277660168379	0.063815731359861	0.06351983573062105	0.06433963243348206
tvka	0.03162277660168379	0.06470718265900022	0.06333702101566026	0.06536339229638177
tvq	0.03162277660168379	0.14017298292063401	0.07740225957244008	0.21819006396684412
tvvp	0.03162277660168379	0.4205904246450207	0.22117951733640884	0.6503939925787364
sigma(prop.sd)	0.03162277660168379	0.007191387384476432	0.008453568666115265	0.007214291214946748
omega2_CL	0.03162277660168379	0.06243263160077862	0.051604619432077344	0.08438667407018308
omega2_VC	0.03162277660168379	0.023027240167984884	0.024605135619098505	0.02304231874471433
omega2_KA	0.03162277660168379	0.02200430447917766	0.022752182102866586	0.02200650626013414
tvcl	0.01	0.2407951499662712	0.13351674714986514	0.25596029452325303
tvvc	0.01	0.06421809686471855	0.06285738827370421	0.06433963243348206
tvka	0.01	0.06520931930526365	0.06367792971973411	0.06536339229638177
tvq	0.01	0.2039929966038422	0.1025943576347357	0.21819006396684412
tvvp	0.01	0.6084711365214214	0.29810269222035063	0.6503939925787364
sigma(prop.sd)	0.01	0.00720921881467653	0.007461588658144476	0.007214291214946748
omega2_CL	0.01	0.0801871795762582	0.053870418412941115	0.08438667407018308
omega2_VC	0.01	0.02304077657068819	0.023348995892846475	0.02304231874471433
omega2_KA	0.01	0.022006163327247714	0.022239278294251423	0.02200650626013414
tvcl	0.0031622776601683794	0.2542931848672027	0.17682404520977202	0.25596029452325303
tvvc	0.0031622776601683794	0.06432581531330121	0.06341548387494832	0.06433963243348206
tvka	0.0031622776601683794	0.06534586181305345	0.06428821328650502	0.06536339229638177
tvq	0.0031622776601683794	0.2166336093307231	0.1448775029608716	0.21819006396684412
tvvp	0.0031622776601683794	0.6457964956258402	0.4278097759908331	0.6503939925787364
sigma(prop.sd)	0.0031622776601683794	0.007213716778743497	0.00725864128524942	0.007214291214946748
omega2_CL	0.0031622776601683794	0.08392300740178352	0.06366092803603776	0.08438667407018308
omega2_VC	0.0031622776601683794	0.02304216377658572	0.023121718783182258	0.02304231874471433
omega2_KA	0.0031622776601683794	0.022006468999462642	0.022079568026116606	0.02200650626013414
tvcl	0.001	0.2557918088811253	0.2178726620811005	0.25596029452325303
tvvc	0.001	0.06433823737226503	0.06389140625427463	0.06433963243348206
tvka	0.001	0.06536164010160408	0.06482541493431374	0.06536339229638177
tvq	0.001	0.218032804895489	0.18325707554374998	0.21819006396684412
tvvp	0.001	0.6499294672404669	0.5445622040346667	0.6503939925787364
sigma(prop.sd)	0.001	0.007214232994623775	0.007217334182850128	0.007214291214946748
omega2_CL	0.001	0.0843397814554305	0.0741506160061301	0.08438667407018308
omega2_VC	0.001	0.02304230097382785	0.0230655247206436	0.02304231874471433
omega2_KA	0.001	0.02200650261117553	0.022029450623837224	0.02200650626013414
tvcl	0.00031622776601683794	0.2559396159991416	0.24143170490524468	0.25596029452325303
tvvc	0.00031622776601683794	0.064339499616661	0.0641659903838176	0.06433963243348206
tvka	0.00031622776601683794	0.06536336000067224	0.06515251696253684	0.06536339229638177
tvq	0.00031622776601683794	0.21817110336181889	0.2049184816138715	0.21819006396684412
tvvp	0.00031622776601683794	0.6503377932356428	0.6102238110898269	0.6503939925787364
sigma(prop.sd)	0.00031622776601683794	0.0072142848909167315	0.007213006528209931	0.007214291214946748
omega2_CL	0.00031622776601683794	0.08438076533779394	0.08044029097454616	0.08438667407018308
omega2_VC	0.00031622776601683794	0.023042311632716278	0.023049428500566592	0.02304231874471433
omega2_KA	0.00031622776601683794	0.022006506306812768	0.02201372884833892	0.02200650626013414
tvcl	0.0001	0.2559349616052854	0.2511122606424966	0.25596029452325303
tvvc	0.0001	0.06433943345396903	0.06428540643810852	0.06433963243348206
tvka	0.0001	0.06536341507627899	0.06530215343016663	0.06536339229638177
tvq	0.0001	0.21816694838409437	0.21375814814664215	0.21819006396684412
tvvp	0.0001	0.6503243280372081	0.6370129279366209	0.6503939925787364
sigma(prop.sd)	0.0001	0.007214282803842351	0.007213603514210517	0.007214291214946748
omega2_CL	0.0001	0.08437514283051845	0.0830730598709475	0.08438667407018308
omega2_VC	0.0001	0.023041876548842488	0.023044259474530353	0.02304231874471433
omega2_KA	0.0001	0.022006300261393195	0.022008708175763243	0.02200650626013414
tvcl	3.1622776601683795e-05	0.2531564650767664	0.2624388988902272	0.25596029452325303
tvvc	3.1622776601683795e-05	0.0616151952061056	0.07158625086547236	0.06433963243348206
tvka	3.1622776601683795e-05	0.05372746627430413	0.0908192778807076	0.06536339229638177
tvq	3.1622776601683795e-05	0.21656726730766668	0.22150012198973815	0.21819006396684412
tvvp	3.1622776601683795e-05	0.6427935489188638	0.6682786340773771	0.6503939925787364
sigma(prop.sd)	3.1622776601683795e-05	0.007212614836552215	0.00721875420219868	0.007214291214946748
omega2_CL	3.1622776601683795e-05	0.08359122862339434	0.08619451464348037	0.08438667407018308
omega2_VC	3.1622776601683795e-05	0.02298809129776194	0.023119620431083666	0.02304231874471433
omega2_KA	3.1622776601683795e-05	0.02198582894937796	0.022057518015544966	0.02200650626013414
tvcl	1e-05	0.2507037728738745	0.25485035184920596	0.25596029452325303
tvvc	1e-05	0.06157911414838448	0.0616036255341392	0.06433963243348206
tvka	1e-05	0.05370900035584583	0.053617144552402934	0.06536339229638177
tvq	1e-05	0.21433549597096802	0.21823163078910301	0.21819006396684412
tvvp	1e-05	0.6360886703538078	0.6478684961074824	0.6503939925787364
sigma(prop.sd)	1e-05	0.007208408754216697	0.007216012719738401	0.007214291214946748
omega2_CL	1e-05	0.08247469625323053	0.08439671256959097	0.08438667407018308
omega2_VC	1e-05	0.022833888920172102	0.022998038045451592	0.02304231874471433
omega2_KA	1e-05	0.021779560321191965	0.022013496530150778	0.02200650626013414
