## Supplementary material for "From exact gradients to exact standard errors: third- and fourth-order sensitivities for the Laplacian population likelihood family": analysis: twocmt_oral.csv

ID	TIME	DV	EVID	AMT	CMT	RATE	MDV
1	0	.	1	100	1	0	1
1	0.25	0.99633	0	0	2	0	0
1	0.5	1.96136	0	0	2	0	0
1	1	2.6129	0	0	2	0	0
1	2	3.26574	0	0	2	0	0
1	6	2.0273	0	0	2	0	0
1	24	0.44223	0	0	2	0	0
2	0	.	1	100	1	0	1
2	0.25	1.11419	0	0	2	0	0
2	0.5	1.53644	0	0	2	0	0
2	1	2.25	0	0	2	0	0
2	2	2.94633	0	0	2	0	0
2	6	1.6091	0	0	2	0	0
2	24	0.26809	0	0	2	0	0
3	0	.	1	100	1	0	1
3	0.25	1.03226	0	0	2	0	0
3	0.5	1.68543	0	0	2	0	0
3	1	2.52658	0	0	2	0	0
3	2	3.66322	0	0	2	0	0
3	6	2.21075	0	0	2	0	0
3	24	0.60844	0	0	2	0	0
4	0	.	1	100	1	0	1
4	0.25	1.19812	0	0	2	0	0
4	0.5	2.07868	0	0	2	0	0
4	1	3.14955	0	0	2	0	0
4	2	2.9086	0	0	2	0	0
4	6	1.3149	0	0	2	0	0
4	24	0.17057	0	0	2	0	0
5	0	.	1	100	1	0	1
5	0.25	2.32462	0	0	2	0	0
5	0.5	2.88023	0	0	2	0	0
5	1	4.06332	0	0	2	0	0
5	2	3.67909	0	0	2	0	0
5	6	1.34675	0	0	2	0	0
5	24	0.23673	0	0	2	0	0
6	0	.	1	100	1	0	1
6	0.25	0.5935	0	0	2	0	0
6	0.5	1.21983	0	0	2	0	0
6	1	1.60291	0	0	2	0	0
6	2	2.099	0	0	2	0	0
6	6	1.09162	0	0	2	0	0
6	24	0.36654	0	0	2	0	0
7	0	.	1	100	1	0	1
7	0.25	0.8015	0	0	2	0	0
7	0.5	1.03481	0	0	2	0	0
7	1	1.81549	0	0	2	0	0
7	2	3.03328	0	0	2	0	0
7	6	2.07956	0	0	2	0	0
7	24	0.30303	0	0	2	0	0
8	0	.	1	100	1	0	1
8	0.25	0.82789	0	0	2	0	0
8	0.5	1.63305	0	0	2	0	0
8	1	2.34012	0	0	2	0	0
8	2	3.15502	0	0	2	0	0
8	6	0.95293	0	0	2	0	0
8	24	0.11462	0	0	2	0	0
9	0	.	1	100	1	0	1
9	0.25	0.8508	0	0	2	0	0
9	0.5	1.15952	0	0	2	0	0
9	1	2.17428	0	0	2	0	0
9	2	3.05459	0	0	2	0	0
9	6	1.51432	0	0	2	0	0
9	24	0.28853	0	0	2	0	0
10	0	.	1	100	1	0	1
10	0.25	1.58072	0	0	2	0	0
10	0.5	2.62594	0	0	2	0	0
10	1	3.57714	0	0	2	0	0
10	2	4.17175	0	0	2	0	0
10	6	1.56841	0	0	2	0	0
10	24	0.27627	0	0	2	0	0
11	0	.	1	100	1	0	1
11	0.25	1.73423	0	0	2	0	0
11	0.5	2.49981	0	0	2	0	0
11	1	4.54191	0	0	2	0	0
11	2	3.27939	0	0	2	0	0
11	6	1.88281	0	0	2	0	0
11	24	0.37439	0	0	2	0	0
12	0	.	1	100	1	0	1
12	0.25	1.51278	0	0	2	0	0
12	0.5	2.19097	0	0	2	0	0
12	1	3.03881	0	0	2	0	0
12	2	2.72677	0	0	2	0	0
12	6	2.19931	0	0	2	0	0
12	24	0.43178	0	0	2	0	0
13	0	.	1	100	1	0	1
13	0.25	1.00348	0	0	2	0	0
13	0.5	1.67018	0	0	2	0	0
13	1	2.23199	0	0	2	0	0
13	2	2.49224	0	0	2	0	0
13	6	1.50465	0	0	2	0	0
13	24	0.23197	0	0	2	0	0
14	0	.	1	100	1	0	1
14	0.25	0.53671	0	0	2	0	0
14	0.5	0.88932	0	0	2	0	0
14	1	1.3705	0	0	2	0	0
14	2	1.77245	0	0	2	0	0
14	6	1.42757	0	0	2	0	0
14	24	0.40151	0	0	2	0	0
15	0	.	1	100	1	0	1
15	0.25	1.21006	0	0	2	0	0
15	0.5	1.79446	0	0	2	0	0
15	1	2.62706	0	0	2	0	0
15	2	2.6412	0	0	2	0	0
15	6	1.85054	0	0	2	0	0
15	24	0.26757	0	0	2	0	0
16	0	.	1	100	1	0	1
16	0.25	1.05277	0	0	2	0	0
16	0.5	1.79923	0	0	2	0	0
16	1	2.6163	0	0	2	0	0
16	2	3.09498	0	0	2	0	0
16	6	1.9314	0	0	2	0	0
16	24	0.32557	0	0	2	0	0
17	0	.	1	100	1	0	1
17	0.25	1.06522	0	0	2	0	0
17	0.5	2.24907	0	0	2	0	0
17	1	3.15806	0	0	2	0	0
17	2	3.29655	0	0	2	0	0
17	6	1.34231	0	0	2	0	0
17	24	0.18574	0	0	2	0	0
18	0	.	1	100	1	0	1
18	0.25	1.26253	0	0	2	0	0
18	0.5	2.37256	0	0	2	0	0
18	1	3.71611	0	0	2	0	0
18	2	3.17739	0	0	2	0	0
18	6	0.63622	0	0	2	0	0
18	24	0.08774	0	0	2	0	0
19	0	.	1	100	1	0	1
19	0.25	0.91827	0	0	2	0	0
19	0.5	1.53135	0	0	2	0	0
19	1	2.72416	0	0	2	0	0
19	2	3.47458	0	0	2	0	0
19	6	1.55374	0	0	2	0	0
19	24	0.25869	0	0	2	0	0
20	0	.	1	100	1	0	1
20	0.25	1.05666	0	0	2	0	0
20	0.5	1.76529	0	0	2	0	0
20	1	3.14252	0	0	2	0	0
20	2	3.19669	0	0	2	0	0
20	6	1.35824	0	0	2	0	0
20	24	0.1717	0	0	2	0	0
21	0	.	1	100	1	0	1
21	0.25	0.73297	0	0	2	0	0
21	0.5	1.34172	0	0	2	0	0
21	1	2.75054	0	0	2	0	0
21	2	2.71491	0	0	2	0	0
21	6	2.21964	0	0	2	0	0
21	24	0.46645	0	0	2	0	0
22	0	.	1	100	1	0	1
22	0.25	1.07318	0	0	2	0	0
22	0.5	1.73575	0	0	2	0	0
22	1	2.37443	0	0	2	0	0
22	2	3.41686	0	0	2	0	0
22	6	1.53328	0	0	2	0	0
22	24	0.19018	0	0	2	0	0
23	0	.	1	100	1	0	1
23	0.25	0.94621	0	0	2	0	0
23	0.5	1.70514	0	0	2	0	0
23	1	2.16195	0	0	2	0	0
23	2	2.55795	0	0	2	0	0
23	6	1.33557	0	0	2	0	0
23	24	0.21829	0	0	2	0	0
24	0	.	1	100	1	0	1
24	0.25	1.16642	0	0	2	0	0
24	0.5	2.25571	0	0	2	0	0
24	1	2.68899	0	0	2	0	0
24	2	2.69296	0	0	2	0	0
24	6	0.63433	0	0	2	0	0
24	24	0.08731	0	0	2	0	0
25	0	.	1	100	1	0	1
25	0.25	1.04584	0	0	2	0	0
25	0.5	1.56175	0	0	2	0	0
25	1	2.488	0	0	2	0	0
25	2	2.93307	0	0	2	0	0
25	6	1.48699	0	0	2	0	0
25	24	0.14482	0	0	2	0	0
26	0	.	1	100	1	0	1
26	0.25	0.59792	0	0	2	0	0
26	0.5	0.8848	0	0	2	0	0
26	1	1.47367	0	0	2	0	0
26	2	1.52835	0	0	2	0	0
26	6	1.29492	0	0	2	0	0
26	24	0.15555	0	0	2	0	0
27	0	.	1	100	1	0	1
27	0.25	1.81418	0	0	2	0	0
27	0.5	2.60576	0	0	2	0	0
27	1	3.43649	0	0	2	0	0
27	2	3.87767	0	0	2	0	0
27	6	0.93066	0	0	2	0	0
27	24	0.12072	0	0	2	0	0
28	0	.	1	100	1	0	1
28	0.25	0.71379	0	0	2	0	0
28	0.5	1.16204	0	0	2	0	0
28	1	1.92548	0	0	2	0	0
28	2	2.61033	0	0	2	0	0
28	6	1.6889	0	0	2	0	0
28	24	0.3243	0	0	2	0	0
29	0	.	1	100	1	0	1
29	0.25	1.3062	0	0	2	0	0
29	0.5	1.92581	0	0	2	0	0
29	1	2.9408	0	0	2	0	0
29	2	3.59038	0	0	2	0	0
29	6	1.24511	0	0	2	0	0
29	24	0.21929	0	0	2	0	0
30	0	.	1	100	1	0	1
30	0.25	1.20227	0	0	2	0	0
30	0.5	2.2379	0	0	2	0	0
30	1	3.23157	0	0	2	0	0
30	2	3.24951	0	0	2	0	0
30	6	1.38126	0	0	2	0	0
30	24	0.19798	0	0	2	0	0
